# Trait-based approach to bacterial growth efficiency

**DOI:** 10.1101/427161

**Authors:** Mario E. Muscarella, Xia Meng Howey, Jay T. Lennon

## Abstract

Bacterial growth efficiency (BGE) is the proportion of assimilated carbon that is converted into biomass and reflects the balance between growth and energetic demands. Often measured as an aggregate property of the community, BGE is highly variable within and across ecosystems. To understand this variation, we first identified how species identity and resource type affect BGE using 20 bacterial isolates belonging to the phylum Proteobacteria that were enriched from north temperate lakes. Using a trait-based approach that incorporated genomic and phenotypic information, we characterized the metabolism of each isolate and tested for predicted trade-offs between growth rate and efficiency. A substantial amount of variation in BGE could be explained at both broad (i.e., order, 20 %) and fine (i.e., strain, 58 %) taxonomic levels. While resource type was a relatively weak predictor across species, it explained > 60 % of the variation in BGE within a given species. Furthermore, a metabolic trade-off (between maximum growth rate and efficiency) and genomic features revealed that BGE is a predictable metabolic feature. Our study suggests that genomic and phylogenetic information may help predict aggregate microbial community functions like BGE and the fate of carbon in ecosystems.

**Originality and Significance:** Bacterial growth efficiency (BGE) is an important yet notoriously variable measure of metabolism that has proven difficult to predict. To better understand how assimilated carbon is allocated, we explored growth efficiency across a collection of bacteria strains using a trait-based approach. Specifically, we measured respiration and biomass formation rates for populations grown in minimal media containing one of three carbon resources. In addition, we collected a suite of physiological traits to describe each strain, and we sequenced the genome of each organism. Our results suggest that species identity and resource type may contribute to growth efficiency when measured as an aggregate property of a natural community. In addition, we identified genomic pathways that are associated with elevated BGE. The findings have implications for integrating microbial metabolism from the cellular to ecosystem scale.
