## Supplemental_GenomeStats for "Trait-based approach to bacterial growth efficiency"

### Sheet: Sheet1
# PRJNA420393 Assembly Details
# Assembly	Level	WGS	BioSample	Strain	Taxonomy	Genome Length (nucleotides)	# of Genes (total)	# of Pathways (MCR > 80)	Estimated Coverage	Scaffold N50
GCA_003061035.1	Scaffold	QAIM00000000	SAMN08111080	HMWF018	Acidovorax sp. HMWF018	5805605	5820	47	18x	15242
GCA_003060895.1	Scaffold	QAIH00000000	SAMN08111088	HMWF029	Acidovorax sp. HMWF029	4650641	4374	61	20x	23346
GCA_003061085.1	Scaffold	QAIP00000000	SAMN08111076	HMWF014	Aeromonas sp. HMWF014	4397736	4521	63	9x	11207
GCA_003061145.1	Scaffold	QAIO00000000	SAMN08111077	HMWF015	Aeromonas sp. HMWF015	4658495	4602	67	12x	22382
GCA_003061065.1	Scaffold	QAIN00000000	SAMN08111078	HMWF016	Aeromonas sp. HMWF016	4523627	4279	74	21x	65781
GCA_003061465.1	Scaffold	QAJD00000000	SAMN08111079	HMWF017	Aeromonas sp. HMWF017	4461702	4205	75	12x	43441
GCA_003060925.1	Scaffold	QAIE00000000	SAMN08111094	HMWF036	Aeromonas sp. HMWF036	4455344	4269	65	11x	26720
GCA_003061105.1	Scaffold	QAIQ00000000	SAMN08111075	HMWF013	Arthrobacter sp. HMWF013	4611749	4700	58	9x	9462
GCA_003061125.1	Scaffold	QAIR00000000	SAMN08111072	HMWF009	Caulobacter sp. HMWF009	3919360	3860	57	14x	19491
GCA_003060965.1	Scaffold	QAII00000000	SAMN08111085	HMWF025	Caulobacter sp. HMWF025	3960983	3764	51	21x	44746
GCA_003061225.1	Scaffold	QAIX00000000	SAMN08111065	HMWF001	Chryseobacterium sp. HMWF001	4588649	4420	52	15x	6682
GCA_003061395.1	Scaffold	QAJA00000000	SAMN08111087	HMWF028	Chryseobacterium sp. HMWF028	4488319	4292	48	13x	4397
GCA_003094695.1	Scaffold	QEHP00000000	SAMN08111093	HMWF035	Chryseobacterium sp. HMWF035	4967466	4664	56	2x	69493
GCA_003061345.1	Scaffold	QAIZ00000000	SAMN08111089	HMWF030	Flavobacterium sp. HMWF030	4758486	4961	53	9x	4075
GCA_003061325.1	Scaffold	QAJB00000000	SAMN08111086	HMWF026	Microbacterium sp. HMWF026	3392253	3424	50	18x	10819
GCA_003061025.1	Scaffold	QAIL00000000	SAMN08111081	HMWF019	Pedobacter sp. HMWF019	6906470	5867	55	15x	19218
GCA_003061445.1	Scaffold	QAJF00000000	SAMN08111067	HMWF004	Pelomonas sp. HMWF004	5476832	6021	41	5x	4613
GCA_003061245.1	Scaffold	QAIV00000000	SAMN08111068	HMWF005	Pseudomonas sp. HMWF005	5872459	6493	66	7x	5177
GCA_003061205.1	Scaffold	QAIU00000000	SAMN08111069	HMWF006	Pseudomonas sp. HMWF006	6285913	6186	57	7x	14895
GCA_003061165.1	Scaffold	QAIT00000000	SAMN08111070	HMWF007	Pseudomonas sp. HMWF007	6051858	6348	63	6x	8597
GCA_003061425.1	Scaffold	QAJE00000000	SAMN08111073	HMWF010	Pseudomonas sp. HMWF010	5890869	6195	66	12x	35798
GCA_003094675.1	Scaffold	QEHQ00000000	SAMN08111074	HMWF011	Pseudomonas sp. HMWF011	6024040	5819	69	10x	30117
GCA_003061005.1	Scaffold	QAIK00000000	SAMN08111082	HMWF021	Pseudomonas sp. HMWF021	5954435	5610	66	18x	59774
GCA_003061305.1	Scaffold	QAIY00000000	SAMN08111090	HMWF031	Pseudomonas sp. HMWF031	10014416	12286	82	4x	2539
GCA_003060885.1	Scaffold	QAIG00000000	SAMN08111091	HMWF032	Pseudomonas sp. HMWF032	4391151	4100	62	37x	583475
GCA_003060935.1	Scaffold	QAIF00000000	SAMN08111092	HMWF034	Pseudomonas sp. HMWF034	6119028	5738	72	26x	110028
GCA_003061185.1	Scaffold	QAIS00000000	SAMN08111071	HMWF008	Sphingomonas sp. HMWF008	3802708	4018	35	11x	7977
GCA_003061285.1	Scaffold	QAIW00000000	SAMN08111066	HMWF003	Stenotrophomonas sp. HMWF003	4460324	4255	47	13x	14493
GCA_003061365.1	Scaffold	QAJC00000000	SAMN08111083	HMWF022	Stenotrophomonas sp. HMWF022	4238619	4868	24	4x	3647
GCA_003060985.1	Scaffold	QAIJ00000000	SAMN08111084	HMWF023	Stenotrophomonas sp. HMWF023	4584820	4363	56	14x	24346
